# The Gut Microbiome of Exudivorous Marmosets in the Wild and Captivity

**DOI:** 10.1101/708255

**Authors:** Joanna Malukiewicz, Reed A. Cartwright, Jorge A. Dergam, Claudia S. Igayara, Sharon Kessler, Silvia B. Moreira, Leanne T. Nash, Patricia A. Nicola, Luiz C.M. Pereira, Alcides Pissinatti, Carlos R. Ruiz-Miranda, Andrew T. Ozga, Adriana A. Quirino, Christian Roos, Daniel L. Silva, Anne C. Stone, Adriana D. Grativol

## Abstract

Mammalian captive dietary specialists like folivores are prone to gastrointestinal distress and primate dietary specialists suffer the greatest gut microbiome diversity losses in captivity compared to the wild. Marmosets represent another group of dietary specialists, exudivores that eat plant exudates, but whose microbiome remains relatively less studied. The common occurrence of gastrointestinal distress in captive marmosets prompted us to study the *Callithrix* gut microbiome composition and predictive function through bacterial 16S ribosomal RNA V4 region sequencing. We sampled 59 wild and non-wild *Callithrix* across four species and their hybrids. Host environment had a stronger effect on the gut microbiome than host taxon. Wild *Callithrix* gut microbiomes were enriched for *Bifidobacterium*, which process host-indigestible carbohydrates. Captive marmoset guts were enriched for Enterobacteriaceae, a family containing pathogenic bacteria. While gut microbiome function was similar across marmosets, Enterobacteriaceae seem to carry out most functional activities in captive host guts. More diverse bacterial taxa seem to perform gut functions in wild marmosets, with *Bifidobacterium* being important for carbohydrate metabolism. Non-wild marmosets showed gut microbiome composition aspects seen in human gastrointestinal diseases. Thus, captivity may perturb the exudivore gut microbiome, which raises implications for captive exudivore welfare and calls for husbandry modifications.
