## Supplementary Table S1 for "The Gut Microbiome of Exudivorous Marmosets in the Wild and Captivity"

### Sheet: SupplementaryTable1 .csv
Supplementary Table S1. Metadata for sampled host Callithrix. N/A indicates no available data for a given cell in the table. Abbreviations for categories used in the table are as follows-1. Age: A=Adult; 2. Taxon: A= C. aurita, G= C. geoffroyi, J= C. jacchus, P= C. penicillata, AH= C. aurita x Callithrix sp. hybrid, JP= C. jacchus x C. penicillata hybrid, PG= C. penicillata x C. geoffroyi hybrid;…
Sample ID	Sex	Age	Taxon	Location	Habitat	Observed Gut Microbiome Richness based on QIIME features	Observed Gut Microbiome Richness based on Predicted KEGG Pathways
BJT021	F	A	JP	Guarulhos Zoo, Guarulhos, SP	C	54	160
BJT062	F	A	JP	Ilha D'Agua, RJ/Sia, Campos, RJ	T	81	164
BJT065	F	A	A	Guricema, MG	W	40	151
BJT066	F	A	A	Guricema, MG	W	37	131
BJT078	M	A	P	Guarulhos Zoo, Guarulhos, SP	C	40	138
BJT087	F	A	J	Guarulhos Zoo, Guarulhos, SP	C	65	145
BJT088	M	A	J	Guarulhos Zoo, Guarulhos, SP	C	57	153
BJT089	F	A	J	Guarulhos Zoo, Guarulhos, SP	C	64	146
BJT090	M	A	J	Guarulhos Zoo, Guarulhos, SP	C	64	148
BJT091	M	A	J	Guarulhos Zoo, Guarulhos, SP	C	56	160
BJT092	F	A	J	Guarulhos Zoo, Guarulhos, SP	C	53	152
BJT094	M	A	P	Guarulhos Zoo, Guarulhos, SP	C	46	NA
BJT095	F	A	J	Guarulhos Zoo, Guarulhos, SP	C	65	154
BJT096	M	A	P	Guarulhos Zoo, Guarulhos, SP	C	74	159
BJT097	M	A	P	Guarulhos Zoo, Guarulhos, SP	C	98	158
BJT098	M	A	J	Guarulhos Zoo, Guarulhos, SP	C	77	NA
BJT099	M	A	J	Guarulhos Zoo, Guarulhos, SP	C	47	134
BJT103	M	A	G	CPRJ, Guapimirim, RJ	C	46	141
BJT104	M	A	G	CPRJ, Guapimirim, RJ	C	NA	NA
BJT105	M	A	G	CPRJ, Guapimirim, RJ	C	55	NA
BJT107	F	A	A	Natividade, RJ/CPRJ, Guapimirim, RJ	T	34	NA
BJT108	M	A	A	Natividade, RJ/CPRJ, Guapimirim, RJ	T	73	NA
BJT109	M	A	A	Natividade, RJ/CPRJ, Guapimirim, RJ	T	NA	151
BJT110	M	A	A	CPRJ, Guapimirim, RJ	C	37	NA
BJT111	M	A	A	CPRJ, Guapimirim, RJ	C	26	140
BJT112	F	A	A	CPRJ, Guapimirim, RJ	C	43	154
BJT113	M	A	A	CPRJ, Guapimirim, RJ	C	46	135
BJT114	M	A	A	CPRJ, Guapimirim, RJ	C	51	146
BJT116	F	A	JP	CPRJ, Guapimirim, RJ	T	65	151
BJT117	F	A	JP	CPRJ, Guapimirim, RJ	T	71	145
BJT118	M	A	JP	CPRJ, Guapimirim, RJ	T	79	148
BJT119	F	A	AH	CPRJ, Guapimirim, RJ	T	NA	148
BJT120	F	A	P	CPRJ, Guapimirim, RJ	T	84	149
BJT121	M	A	JP	CPRJ, Guapimirim, RJ	T	77	148
BJT122	F	A	JP	CPRJ, Guapimirim, RJ	T	50	150
BJT124	F	A	JP	CPRJ, Guapimirim, RJ	T	76	141
BJT144	M	A	G	Berilo, MG	W	23	NA
BJT149	M	A	PG	Vicosa, MG	W	NA	NA
BJT151	F	A	PG	Vicosa, MG	W	32	136
BJT152	M	A	PG	Vicosa, MG	W	24	125
BJT153	M	A	PG	Vicosa, MG	W	25	NA
BJT154	F	A	PG	Vicosa, MG	W	39	145
BJT159	F	A	P	Petrolina, PE	C	34	134
BJT161	M	A	P	Petrolina, PE	C	44	NA
Sia008	N/A	A	JP	Ilha D'Agua, RJ/Sia, Campos, RJ	T	NA	NA
Sia010	N/A	A	JP	Ilha D'Agua, RJ/Sia, Campos, RJ	T	117	155
Sia018	M	A	JP	Ilha D'Agua, RJ/Sia, Campos, RJ	T	107	158
Sia033	N/A	A	JP	Ilha D'Agua, RJ/Sia, Campos, RJ	T	97	150
Sia036	F	A	JP	Ilha D'Agua, RJ/Sia, Campos, RJ	T	89	157
Sia048	M	A	JP	Ilha D'Agua, RJ/Sia, Campos, RJ	T	104	148
Sia050	F	A	JP	Ilha D'Agua, RJ/Sia, Campos, RJ	T	85	159
Sia084	M	A	JP	Ilha D'Agua, RJ/Sia, Campos, RJ	T	71	NA
Sia086	N/A	A	JP	Ilha D'Agua, RJ/Sia, Campos, RJ	T	NA	NA
Sia091	M	A	JP	Ilha D'Agua, RJ/Sia, Campos, RJ	T	67	156
Sia092	F	A	JP	Ilha D'Agua, RJ/Sia, Campos, RJ	T	61	145
Sia093	M	A	JP	Ilha D'Agua, RJ/Sia, Campos, RJ	T	105	163
Sia094	N/A	A	JP	Ilha D'Agua, RJ/Sia, Campos, RJ	T	86	154
Sia095	M	A	JP	Ilha D'Agua, RJ/Sia, Campos, RJ	T	74	145
Sia097	F	A	JP	Ilha D'Agua, RJ/Sia, Campos, RJ	T	97	156
