## Supplementary Table S2 for "The Gut Microbiome of Exudivorous Marmosets in the Wild and Captivity"

### Sheet: filtered_reads.tsv
Supplementary Table 2. Summary of sequence reads per sampled host at different stages of data processing
Sample	Input Reads	Filtered	Percentage of Input Passed Filter	Denoised	Merged	Percentage of Input Merged	Non-Chimeric	Percentage of Input Non-Chimeric
BJT103	151526	122670	80.96	118820	105970	69.94	80445	53.09
BJT105	97886	85069	86.91	84498	83296	85.09	79135	80.84
BJT107	129102	106644	82.6	106152	101158	78.36	79459	61.55
BJT109	106912	90709	84.84	89095	84411	78.95	68863	64.41
BJT110	171984	149682	87.03	148974	145151	84.4	127632	74.21
BJT111	242215	204011	84.23	203553	198401	81.91	181461	74.92
BJT112	122576	107501	87.7	106353	99905	81.5	67329	54.93
BJT113	115486	97626	84.53	95512	86315	74.74	52502	45.46
BJT114	161279	137513	85.26	136661	133833	82.98	128209	79.5
BJT116	123471	105070	85.1	103903	99416	80.52	91322	73.96
BJT117	146762	124296	84.69	121720	115170	78.47	94860	64.64
BJT118	135989	117116	86.12	115855	112208	82.51	102834	75.62
BJT119	141400	124617	88.13	123151	119114	84.24	110597	78.22
BJT120	109858	91558	83.34	90318	85010	77.38	71461	65.05
BJT121	126277	112853	89.37	110796	107274	84.95	96153	76.14
BJT122	120004	103913	86.59	103035	99551	82.96	92070	76.72
BJT124	85287	70780	82.99	69373	65710	77.05	60454	70.88
BJT144	96294	82855	86.04	82381	76609	79.56	47935	49.78
BJT151	162819	131147	80.55	130453	121738	74.77	113513	69.72
BJT152	127715	98521	77.14	98006	89367	69.97	66894	52.38
BJT153	176921	135920	76.83	135162	115999	65.57	92051	52.03
BJT154	194787	146582	75.25	144793	113996	58.52	91148	46.79
BJT159	255439	208419	81.59	207630	202141	79.13	176941	69.27
BJT161	311491	262192	84.17	259887	237490	76.24	177314	56.92
BJT21	417092	321555	77.09	313597	278570	66.79	212575	50.97
BJT62	463079	360940	77.94	351792	281125	60.71	208270	44.98
BJT65	491957	425403	86.47	422854	403725	82.07	367110	74.62
BJT66	272891	191734	70.26	189314	155457	56.97	77807	28.51
BJT78	488980	392386	80.25	391145	371906	76.06	303789	62.13
BJT87	286195	232013	81.07	230116	218687	76.41	190585	66.59
BJT88	271725	231281	85.12	229352	218390	80.37	162110	59.66
BJT89	279074	222420	79.7	220712	204760	73.37	160293	57.44
BJT90	305272	253345	82.99	251406	241432	79.09	214102	70.13
BJT91	283338	243473	85.93	240621	231272	81.62	199854	70.54
BJT92	221281	189167	85.49	187868	184106	83.2	175352	79.24
BJT94	167792	138989	82.83	137034	124863	74.42	77796	46.36
BJT95	286496	244470	85.33	242004	229489	80.1	193431	67.52
BJT96	203736	171771	84.31	168538	155103	76.13	119043	58.43
BJT97	260732	211425	81.09	207698	195284	74.9	162340	62.26
BJT98	507965	418705	82.43	416277	396541	78.06	332126	65.38
BJT99	486011	376923	77.55	375219	349020	71.81	270296	55.62
Sia010	118212	90885	76.88	88580	81807	69.2	75620	63.97
Sia018	277981	199896	71.91	194042	177778	63.95	148685	53.49
Sia033	235912	188188	79.77	185306	173662	73.61	149155	63.22
Sia036	142711	121066	84.83	119561	116157	81.39	109760	76.91
Sia048	76496	57868	75.65	56891	53192	69.54	49049	64.12
Sia050	137758	116167	84.33	114405	108059	78.44	93985	68.22
Sia086	85462	72592	84.94	71439	66813	78.18	58094	67.98
Sia091	25144	21747	86.49	21509	20894	83.1	20891	83.09
Sia092	12983	11210	86.34	11065	10692	82.35	10682	82.28
Sia093	73547	57395	78.04	57073	55037	74.83	54944	74.71
Sia094	45275	37314	82.42	37161	36665	80.98	36656	80.96
Sia095	45873	37036	80.74	36812	34801	75.86	34435	75.07
Sia097	317842	231028	72.69	230468	216514	68.12	215115	67.68
Total	10902292	8885656		8785940	8191034		6834532
Average	201894	164549		162703	151686		126565
SD	124390	99524.3		98666	91568.5		77040.8
