## Supplementary Table S3 for "The Gut Microbiome of Exudivorous Marmosets in the Wild and Captivity"

### Sheet: Folha 1
Supplementary Table S3. Tukey post-hoc pairwise comparisons for GLM summarized in Table 2 of main text. Abbreviations used in the table are as follows: A= C. aurita, G= C. geoffroyi; J= C. jacchus; JP= C. jacchus x C. penicillata; P = C. penicillata; PG= C. penicillata x C. geoffroyi; C= Captive; T = Translocated; W= Wild.
Comparision	Estimate	Std.Error	zvalue	Pr(>|z|)
T-C==0	0.34160	0.07110	4805	<0.001
W-C==0	-0.23823	0.11372	-2095	0.2984
W-T==0	-0.57983	0.12451	-4657	<0.001
G-A==0	0.07622	0.10577	721	0.9880
J-A==0	0.39032	0.07316	5335	<0.001
JP-A==0	0.35502	0.07414	4789	<0.001
P-A==0	0.31907	0.07373	4328	<0.001
PG-A==0	-0.07930	0.14038	-565	0.9970
J-G==0	0.31410	0.10451	3005	0.0324
JP-G==0	0.27881	0.11712	2381	0.1668
P-G==0	0.24285	0.10737	2262	0.2153
PG-G==0	-0.15552	0.15183	-1024	0.9291
JP-J==0	-0.03529	0.08439	-418	0.9995
P-J==0	-0.07125	0.06624	-1076	0.9117
PG-J==0	-0.46962	0.15196	-3090	0.0253
P-JP==0	-0.03595	0.07750	-464	0.9991
PG-JP==0	-0.43433	0.15545	-2794	0.0599
PG-P==0	-0.39837	0.15283	-2607	0.0978
