## Supplementary Table S5 for "The Gut Microbiome of Exudivorous Marmosets in the Wild and Captivity"

### Sheet: Folha 1
Supplementary Table S5. This table corresponds to Figure 5b and c. Orthology of top KEGG pathways (column called ‘Pathway Name’) enriched for in marmosets by host environment (in column called ‘Figure 5b’) and host taxon (in column called ‘Figure 5c’). Orthology was obtained from https://www.kegg.jp.
KEGG Pathway	Pathway Name	Figure 5b	Figure 5c
K00061	11-cis-retinol dehydrogenase	x	x
K00030	isocitrate dehydrogenase	x	x
K00072	sepiapterin reductase	x
K00290	saccharopine dehydrogenase	x	x
K00450	gentisate 1,2-dioxygenase	x	x
K00471	gamma-butyrobetaine dioxygenase		x
K00473	procollagen-lysine,2-oxoglutarate 5-dioxygenase	x	x
K00480	salicylate hydroxylase	x
K00540	F420H(2)-dependent quinone reductase		x
K00550	phosphatidyl-N-methylethanolamine N-methyltransferase		x
K00660	chalcone synthase	x	x
K00770	1,4-beta-D-xylan synthase	x	x
K00785	N-acetyllactosaminide alpha-2,3-sialyltransferase	x
K01051	pectinesterase	x	x
K01055	3-oxoadipate enol-lactonase		x
K02030	polar amino acid transport system substrate	x	x
K02040	phosphate transport system substrate-binding protein	x	x
K03070	preprotein translocase subunit SecA	x
KO2060	NA	x
K04122	ent-kaurene oxidase		x
